# Isoform resolved measurements of absolute translational efficiency define interplay of HIF and mTOR dysregulation in kidney cancer

**DOI:** 10.1101/2021.07.06.451052

**Authors:** Yoichiro Sugimoto, Peter J. Ratcliffe

**Affiliations:** The Francis Crick Institute, 1 Midland Road, London NW1 1AT, UK; Ludwig Institute for Cancer Research, Nuffield Department of Clinical Medicine, University of Oxford, Oxford OX3 7FZ, UK

## Abstract

Hypoxia inducible factor (HIF) and mammalian target of rapamycin (mTOR) pathways orchestrate responses to oxygen and nutrient availability. These pathways are frequently dysregulated in cancer, but their interplay is poorly understood, in part because of difficulties in simultaneous measurement of global and mRNA-specific translation. Here we describe a workflow for measurement of absolute translational efficiency of mRNAs resolved by their transcription start sites (TSSs). Its application to kidney cancer cells revealed a remarkable extent of translational reprogramming by mTOR, strongly affecting many metabolic enzymes and pathways. By contrast, global effects of HIF on translation were limited, and we did not observe reported translational activation by HIF2A. In contrast, HIF-dependent alterations in TSS usage were associated with robust changes in translational efficiency in a subset of genes. Analyses of the interplay of HIF and mTOR revealed that specific classes of HIF1A and HIF2A transcriptional target gene manifest markedly different sensitivity to mTOR, in a manner that supports combined use of HIF2A and mTOR inhibitors in treatment of kidney cancer.
