## Supplementary Table 1 for "Isoform resolved measurements of absolute translational efficiency define interplay of HIF and mTOR dysregulation in kidney cancer"

### Sheet: Overview
		Supplementary Table 1 | Overview of high-throughput DNA sequencing based experiments
			1. Summary of HP5 experiments
			2. Summary of 5' end-Seq of total mRNA experiments
			3. Mapping statistics

### Sheet: 1. HP5
	Summary of HP5 experiments
		Cell type	VHL status	EIF4E2 status	gRNA id for EIF4E2 inactivation	Clone	Treatment	Technical replicate	Input volume [µL]	Note
		RCC4	no VHL	EIF4E2	NA	1	No treatment	1	75	Generated from parental RCC4
		RCC4	no VHL	EIF4E2	NA	3	No treatment	1	150	Generated from parental RCC4
		RCC4	no VHL	EIF4E2	NA	4	No treatment	1	150	Generated from parental RCC4
		RCC4	VHL	EIF4E2	NA	1	No treatment	1	75	Generated from parental RCC4
		RCC4	VHL	EIF4E2	NA	3	No treatment	1	150	Generated from parental RCC4
		RCC4	VHL	EIF4E2	NA	4	No treatment	1	150	Generated from parental RCC4
		RCC4	no VHL	EIF4E2	NA	3	Torin-1	1	150	Generated from parental RCC4
		RCC4	no VHL	EIF4E2	NA	4	Torin-1	1	150	Generated from parental RCC4
		RCC4	VHL	EIF4E2	NA	3	Torin-1	1	150	Generated from parental RCC4
		RCC4	VHL	EIF4E2	NA	4	Torin-1	1	150	Generated from parental RCC4
		786-O	no VHL	EIF4E2	NA	1	No treatment	1	75	Generated from parental 786-O
		786-O	no VHL	EIF4E2	NA	1	No treatment	2	150	Generated from parental 786-O
		786-O	no VHL	EIF4E2	NA	1	No treatment	3	150	Generated from parental 786-O
		786-O	no VHL	EIF4E2	NA	2	No treatment	1	75	Generated from parental 786-O
		786-O	no VHL	EIF4E2	NA	4	No treatment	1	150	Generated from parental 786-O
		786-O	VHL	EIF4E2	NA	1	No treatment	1	75	Generated from parental 786-O
		786-O	VHL	EIF4E2	NA	1	No treatment	2	150	Generated from parental 786-O
		786-O	VHL	EIF4E2	NA	1	No treatment	3	150	Generated from parental 786-O
		786-O	VHL	EIF4E2	NA	2	No treatment	1	75	Generated from parental 786-O
		786-O	VHL	EIF4E2	NA	4	No treatment	1	150	Generated from parental 786-O
		786-O	no VHL	no EIF4E2	g1	1	No treatment	1	75	EIF4E2 was KOed from 786-O no VHL clone 1
		786-O	no VHL	no EIF4E2	g1	1	No treatment	2	150	EIF4E2 was KOed from 786-O no VHL clone 1
		786-O	no VHL	no EIF4E2	g2	1	No treatment	1	150	EIF4E2 was KOed from 786-O no VHL clone 1
		786-O	no VHL	no EIF4E2	g2	1	No treatment	2	150	EIF4E2 was KOed from 786-O no VHL clone 1
		786-O	VHL	no EIF4E2	g1	1	No treatment	1	75	EIF4E2 was KOed from 786-O VHL clone 1
		786-O	VHL	no EIF4E2	g1	1	No treatment	2	150	EIF4E2 was KOed from 786-O VHL clone 1
		786-O	VHL	no EIF4E2	g2	1	No treatment	1	150	EIF4E2 was KOed from 786-O VHL clone 1
		786-O	VHL	no EIF4E2	g2	1	No treatment	2	150	EIF4E2 was KOed from 786-O VHL clone 1

### Sheet: 2. 5' end-Seq for total mRNA
	Summary of 5' end-Seq for total mRNAs experiments
		Cell type	VHL status	HIF1B status	Clone	Oxygen	Technical replicate	Note
		RCC4	no VHL	HIF1B	1	Normoxia	1	Generated from parental RCC4
		RCC4	no VHL	HIF1B	3	Normoxia	1	Generated from parental RCC4
		RCC4	no VHL	HIF1B	4	Normoxia	1	Generated from parental RCC4
		RCC4	no VHL	HIF1B	1	Normoxia	2	Generated from parental RCC4
		RCC4	no VHL	HIF1B	3	Normoxia	2	Generated from parental RCC4
		RCC4	no VHL	HIF1B	4	Normoxia	2	Generated from parental RCC4
		RCC4	VHL	HIF1B	1	Normoxia	1	Generated from parental RCC4
		RCC4	VHL	HIF1B	3	Normoxia	1	Generated from parental RCC4
		RCC4	VHL	HIF1B	4	Normoxia	1	Generated from parental RCC4
		RCC4	VHL	HIF1B	1	Normoxia	2	Generated from parental RCC4
		RCC4	VHL	HIF1B	3	Normoxia	2	Generated from parental RCC4
		RCC4	VHL	HIF1B	4	Normoxia	2	Generated from parental RCC4
		RCC4	no VHL	HIF1B	1	Hypoxia	1	Generated from parental RCC4
		RCC4	no VHL	HIF1B	3	Hypoxia	1	Generated from parental RCC4
		RCC4	no VHL	HIF1B	4	Hypoxia	1	Generated from parental RCC4
		RCC4	no VHL	HIF1B	1	Hypoxia	2	Generated from parental RCC4
		RCC4	no VHL	HIF1B	3	Hypoxia	2	Generated from parental RCC4
		RCC4	no VHL	HIF1B	4	Hypoxia	2	Generated from parental RCC4
		RCC4	VHL	HIF1B	1	Hypoxia	1	Generated from parental RCC4
		RCC4	VHL	HIF1B	3	Hypoxia	1	Generated from parental RCC4
		RCC4	VHL	HIF1B	4	Hypoxia	1	Generated from parental RCC4
		RCC4	VHL	HIF1B	1	Hypoxia	2	Generated from parental RCC4
		RCC4	VHL	HIF1B	3	Hypoxia	2	Generated from parental RCC4
		RCC4	VHL	HIF1B	4	Hypoxia	2	Generated from parental RCC4
		786-O	no VHL	HIF1B	1	Normoxia	1	Generated from parental 786-O
		786-O	no VHL	HIF1B	2	Normoxia	1	Generated from parental 786-O
		786-O	no VHL	HIF1B	3	Normoxia	1	Generated from parental 786-O
		786-O	no VHL	HIF1B	4	Normoxia	1	Generated from parental 786-O
		786-O	VHL	HIF1B	1	Normoxia	1	Generated from parental 786-O
		786-O	VHL	HIF1B	2	Normoxia	1	Generated from parental 786-O
		786-O	VHL	HIF1B	3	Normoxia	1	Generated from parental 786-O
		786-O	VHL	HIF1B	4	Normoxia	1	Generated from parental 786-O
		786-O	no VHL	no HIF1B	1	Normoxia	1	Generated from parental 786-O
		786-O	no VHL	no HIF1B	2	Normoxia	1	Generated from parental 786-O
		786-O	no VHL	no HIF1B	3	Normoxia	1	Generated from parental 786-O
		786-O	VHL	no HIF1B	1	Normoxia	1	Generated from parental 786-O
		786-O	VHL	no HIF1B	2	Normoxia	1	Generated from parental 786-O
		786-O	VHL	no HIF1B	3	Normoxia	1	Generated from parental 786-O

### Sheet: 3. Mapping statistics
Sample information										The number of reads by RNA source
experiment type	cell	VHL status	HIF1B status	EIF4E2 status	gRNA_id for EIF4E2 inactivation	oxygen	clone	treatment	fraction	mRNA	lncRNA	miRNA	other	rRNA	ERCC	not_aligned	all_read
HP5	RCC4	VHL	HIF1B	EIF4E2		N	1	No treatment	ribo1	2864382	115731	66	68065	273356	3243	440408	3765251
HP5	RCC4	VHL	HIF1B	EIF4E2		N	1	No treatment	ribo2	2186395	74383	27	21389	126914	2506	235913	2647527
HP5	RCC4	VHL	HIF1B	EIF4E2		N	1	No treatment	ribo3	2965600	71285	33	12174	137907	3121	272034	3462154
HP5	RCC4	VHL	HIF1B	EIF4E2		N	1	No treatment	ribo4	4042502	62811	36	9647	186415	4076	337510	4642997
HP5	RCC4	VHL	HIF1B	EIF4E2		N	1	No treatment	ribo5	4782190	55114	62	8377	222393	6700	381797	5456633
HP5	RCC4	VHL	HIF1B	EIF4E2		N	1	No treatment	ribo6	2950031	28650	26	4523	177247	4495	232131	3397103
HP5	RCC4	VHL	HIF1B	EIF4E2		N	1	No treatment	ribo7	2125951	19762	15	3341	149614	3907	172610	2475200
HP5	RCC4	VHL	HIF1B	EIF4E2		N	1	No treatment	ribo8	2615147	28723	16	6633	174667	3659	219830	3048675
HP5	RCC4	VHL	HIF1B	EIF4E2		N	3	No treatment	ribo1	3095860	113379	47	78229	462367	2415	467726	4220023
HP5	RCC4	VHL	HIF1B	EIF4E2		N	3	No treatment	ribo2	2575136	81209	38	28227	188408	3499	324095	3200612
HP5	RCC4	VHL	HIF1B	EIF4E2		N	3	No treatment	ribo3	3221614	75433	52	13886	205871	3817	343314	3863987
HP5	RCC4	VHL	HIF1B	EIF4E2		N	3	No treatment	ribo4	3381216	53935	36	8743	253975	4221	277678	3979804
HP5	RCC4	VHL	HIF1B	EIF4E2		N	3	No treatment	ribo5	2089189	24457	17	5124	183619	3534	175488	2481428
HP5	RCC4	VHL	HIF1B	EIF4E2		N	3	No treatment	ribo6	2150627	21142	11	4243	210381	3680	176499	2566583
HP5	RCC4	VHL	HIF1B	EIF4E2		N	3	No treatment	ribo7	2468912	22353	21	4774	266351	5796	209722	2977929
HP5	RCC4	VHL	HIF1B	EIF4E2		N	3	No treatment	ribo8	2267119	23272	10	6737	269761	4523	191982	2763404
HP5	RCC4	VHL	HIF1B	EIF4E2		N	4	No treatment	ribo1	3627854	144048	86	100064	553058	2396	633943	5061449
HP5	RCC4	VHL	HIF1B	EIF4E2		N	4	No treatment	ribo2	2728802	92902	54	34336	221712	2429	330736	3410971
HP5	RCC4	VHL	HIF1B	EIF4E2		N	4	No treatment	ribo3	2480780	60898	35	11622	184964	2312	245986	2986597
HP5	RCC4	VHL	HIF1B	EIF4E2		N	4	No treatment	ribo4	2612782	43470	27	8824	213998	2234	232335	3113670
HP5	RCC4	VHL	HIF1B	EIF4E2		N	4	No treatment	ribo5	2778699	32954	18	6289	256750	3149	216486	3294345
HP5	RCC4	VHL	HIF1B	EIF4E2		N	4	No treatment	ribo6	2352997	24249	12	4582	217199	3276	217569	2819884
HP5	RCC4	VHL	HIF1B	EIF4E2		N	4	No treatment	ribo7	2163302	19935	13	3915	222587	3756	191069	2604577
HP5	RCC4	VHL	HIF1B	EIF4E2		N	4	No treatment	ribo8	1317473	13824	9	3883	175046	2116	105934	1618285
HP5	RCC4	VHL	HIF1B	EIF4E2		N	3	Torin1	ribo1	3816541	93778	38	52714	814584	1098	450014	5228767
HP5	RCC4	VHL	HIF1B	EIF4E2		N	3	Torin1	ribo2	3554519	78011	35	28025	384678	1645	385517	4432430
HP5	RCC4	VHL	HIF1B	EIF4E2		N	3	Torin1	ribo3	2544565	53711	42	14037	248880	2430	284160	3147825
HP5	RCC4	VHL	HIF1B	EIF4E2		N	3	Torin1	ribo4	1903243	34981	24	8015	182643	2162	164246	2295314
HP5	RCC4	VHL	HIF1B	EIF4E2		N	3	Torin1	ribo5	961120	15544	19	4983	113056	2597	94844	1192163
HP5	RCC4	VHL	HIF1B	EIF4E2		N	3	Torin1	ribo6	935702	13662	10	3714	113024	2612	88460	1157184
HP5	RCC4	VHL	HIF1B	EIF4E2		N	3	Torin1	ribo7	820255	10826	16	3190	94836	2836	77568	1009527
HP5	RCC4	VHL	HIF1B	EIF4E2		N	3	Torin1	ribo8	1218849	18524	16	8687	196731	2600	122651	1568058
HP5	RCC4	VHL	HIF1B	EIF4E2		N	4	Torin1	ribo1	7014995	184868	76	84079	1440162	2039	877664	9603883
HP5	RCC4	VHL	HIF1B	EIF4E2		N	4	Torin1	ribo2	3177981	74646	44	27268	438878	2342	359241	4080400
HP5	RCC4	VHL	HIF1B	EIF4E2		N	4	Torin1	ribo3	1413858	32231	25	7743	184670	1529	147076	1787132
HP5	RCC4	VHL	HIF1B	EIF4E2		N	4	Torin1	ribo4	1150024	23554	11	6338	132374	2924	117870	1433095
HP5	RCC4	VHL	HIF1B	EIF4E2		N	4	Torin1	ribo5	1219373	21461	22	4885	147151	3439	107052	1503383
HP5	RCC4	VHL	HIF1B	EIF4E2		N	4	Torin1	ribo6	1049485	16659	10	3827	113750	4206	114548	1302485
HP5	RCC4	VHL	HIF1B	EIF4E2		N	4	Torin1	ribo7	817760	11312	12	2661	89367	4444	75915	1001471
HP5	RCC4	VHL	HIF1B	EIF4E2		N	4	Torin1	ribo8	434025	6371	3	2497	74276	1744	40187	559103
HP5	RCC4	noVHL	HIF1B	EIF4E2		N	1	No treatment	ribo1	5072376	188214	70	111158	575617	4619	688957	6641011
HP5	RCC4	noVHL	HIF1B	EIF4E2		N	1	No treatment	ribo2	4330891	136930	53	46726	269998	5168	462511	5252277
HP5	RCC4	noVHL	HIF1B	EIF4E2		N	1	No treatment	ribo3	3051587	74808	33	14872	179943	3711	290591	3615545
HP5	RCC4	noVHL	HIF1B	EIF4E2		N	1	No treatment	ribo4	2157790	38297	21	7712	123451	3945	188910	2520126
HP5	RCC4	noVHL	HIF1B	EIF4E2		N	1	No treatment	ribo5	2803533	36159	25	6250	163871	4694	218970	3233502
HP5	RCC4	noVHL	HIF1B	EIF4E2		N	1	No treatment	ribo6	2028463	22345	18	4406	137796	4709	180998	2378735
HP5	RCC4	noVHL	HIF1B	EIF4E2		N	1	No treatment	ribo7	1974488	19285	16	3811	133473	5494	173080	2309647
HP5	RCC4	noVHL	HIF1B	EIF4E2		N	1	No treatment	ribo8	1579724	17525	12	4711	151973	3518	124368	1881831
HP5	RCC4	noVHL	HIF1B	EIF4E2		N	3	No treatment	ribo1	3372581	122498	48	74074	428774	2389	498127	4498491
HP5	RCC4	noVHL	HIF1B	EIF4E2		N	3	No treatment	ribo2	2834704	90285	37	29620	216253	2627	323709	3497235
HP5	RCC4	noVHL	HIF1B	EIF4E2		N	3	No treatment	ribo3	2655807	65607	35	12828	214979	3288	265650	3218194
HP5	RCC4	noVHL	HIF1B	EIF4E2		N	3	No treatment	ribo4	3558624	63388	52	10543	266410	4378	331628	4235023
HP5	RCC4	noVHL	HIF1B	EIF4E2		N	3	No treatment	ribo5	2608555	32872	24	6339	205338	3740	221156	3078024
HP5	RCC4	noVHL	HIF1B	EIF4E2		N	3	No treatment	ribo6	2358605	24571	17	4547	212906	4201	190903	2795750
HP5	RCC4	noVHL	HIF1B	EIF4E2		N	3	No treatment	ribo7	2031452	20083	14	3889	223195	3786	165797	2448216
HP5	RCC4	noVHL	HIF1B	EIF4E2		N	3	No treatment	ribo8	1810167	18533	9	4938	196099	3601	149618	2182965
HP5	RCC4	noVHL	HIF1B	EIF4E2		N	4	No treatment	ribo1	5082210	181845	62	119009	736511	2808	785714	6908159
HP5	RCC4	noVHL	HIF1B	EIF4E2		N	4	No treatment	ribo2	2513338	81158	38	30998	231861	1951	269355	3128699
HP5	RCC4	noVHL	HIF1B	EIF4E2		N	4	No treatment	ribo3	2557340	66611	36	18374	218479	3123	260537	3124500
HP5	RCC4	noVHL	HIF1B	EIF4E2		N	4	No treatment	ribo4	2688820	49935	34	11990	234038	3293	254127	3242237
HP5	RCC4	noVHL	HIF1B	EIF4E2		N	4	No treatment	ribo5	2728178	38149	39	9708	268298	4025	256379	3304776
HP5	RCC4	noVHL	HIF1B	EIF4E2		N	4	No treatment	ribo6	1701010	19713	18	5526	217907	3068	157828	2105070
HP5	RCC4	noVHL	HIF1B	EIF4E2		N	4	No treatment	ribo7	1474277	15562	13	4672	201328	4333	139737	1839922
HP5	RCC4	noVHL	HIF1B	EIF4E2		N	4	No treatment	ribo8	1009279	11675	5	4215	137946	2350	99646	1265116
HP5	RCC4	noVHL	HIF1B	EIF4E2		N	3	Torin1	ribo1	5922548	129045	60	64688	965969	1801	705592	7789703
HP5	RCC4	noVHL	HIF1B	EIF4E2		N	3	Torin1	ribo2	3190982	65399	32	24430	406526	1440	334555	4023364
HP5	RCC4	noVHL	HIF1B	EIF4E2		N	3	Torin1	ribo3	2435823	50719	38	13118	279268	1665	238530	3019161
HP5	RCC4	noVHL	HIF1B	EIF4E2		N	3	Torin1	ribo4	1833606	35933	25	9121	192913	2353	184847	2258798
HP5	RCC4	noVHL	HIF1B	EIF4E2		N	3	Torin1	ribo5	1125470	19558	9	4718	127634	2204	105334	1384927
HP5	RCC4	noVHL	HIF1B	EIF4E2		N	3	Torin1	ribo6	793464	12598	13	3283	89890	2127	74271	975646
HP5	RCC4	noVHL	HIF1B	EIF4E2		N	3	Torin1	ribo7	525624	7322	10	1679	64687	3471	46764	649557
HP5	RCC4	noVHL	HIF1B	EIF4E2		N	3	Torin1	ribo8	502776	7386	10	2565	70241	1461	46795	631234
HP5	RCC4	noVHL	HIF1B	EIF4E2		N	4	Torin1	ribo1	5576415	129011	48	66073	1051453	1985	642459	7467444
HP5	RCC4	noVHL	HIF1B	EIF4E2		N	4	Torin1	ribo2	2713295	57528	29	21482	420561	1508	274084	3488487
HP5	RCC4	noVHL	HIF1B	EIF4E2		N	4	Torin1	ribo3	1479261	31097	24	10213	175843	2191	150612	1849241
HP5	RCC4	noVHL	HIF1B	EIF4E2		N	4	Torin1	ribo4	1142954	23083	22	6681	135920	2117	119096	1429873
HP5	RCC4	noVHL	HIF1B	EIF4E2		N	4	Torin1	ribo5	776994	14720	12	4480	96014	3017	87688	982925
HP5	RCC4	noVHL	HIF1B	EIF4E2		N	4	Torin1	ribo6	352410	6063	4	1687	38441	2985	39704	441294
HP5	RCC4	noVHL	HIF1B	EIF4E2		N	4	Torin1	ribo7	245723	4159	1	1361	27252	3328	31034	312858
HP5	RCC4	noVHL	HIF1B	EIF4E2		N	4	Torin1	ribo8	366978	6114	4	2316	52487	2223	38420	468542
HP5	786O	VHL	HIF1B	EIF4E2		N	1	No treatment	ribo1	2102285	86566	33	73438	354425	3775	400517	3021039
HP5	786O	VHL	HIF1B	EIF4E2		N	1	No treatment	ribo2	1963755	62483	24	28589	183606	3983	254562	2497002
HP5	786O	VHL	HIF1B	EIF4E2		N	1	No treatment	ribo3	2593612	56895	37	12914	179334	4035	259544	3106371
HP5	786O	VHL	HIF1B	EIF4E2		N	1	No treatment	ribo4	2712168	42432	21	8084	199608	4312	234579	3201204
HP5	786O	VHL	HIF1B	EIF4E2		N	1	No treatment	ribo5	3527796	44327	27	7149	246719	6681	292507	4125206
HP5	786O	VHL	HIF1B	EIF4E2		N	1	No treatment	ribo6	2634310	29403	17	4754	228547	5474	237531	3140036
HP5	786O	VHL	HIF1B	EIF4E2		N	1	No treatment	ribo7	2546145	24601	7	3967	235407	7276	232199	3049602
HP5	786O	VHL	HIF1B	EIF4E2		N	1	No treatment	ribo8	2296351	22989	13	5141	256520	3710	200840	2785564
HP5	786O	VHL	HIF1B	EIF4E2		N	2	No treatment	ribo1	461897	19574	5	15345	87107	1405	86074	671407
HP5	786O	VHL	HIF1B	EIF4E2		N	2	No treatment	ribo2	814947	25949	6	9854	50525	2153	92940	996374
HP5	786O	VHL	HIF1B	EIF4E2		N	2	No treatment	ribo3	925150	20605	5	3671	41319	1966	90574	1083290
HP5	786O	VHL	HIF1B	EIF4E2		N	2	No treatment	ribo4	1482979	23995	9	2846	66185	3238	111394	1690646
HP5	786O	VHL	HIF1B	EIF4E2		N	2	No treatment	ribo5	803071	10437	8	1752	42331	1943	62139	921681
HP5	786O	VHL	HIF1B	EIF4E2		N	2	No treatment	ribo6	618955	7068	1	878	33849	2261	47992	711004
HP5	786O	VHL	HIF1B	EIF4E2		N	2	No treatment	ribo7	870800	8889	6	1326	51860	3097	68615	1004593
HP5	786O	VHL	HIF1B	EIF4E2		N	2	No treatment	ribo8	1021869	10980	6	2271	80647	2094	79657	1197524
HP5	786O	VHL	HIF1B	EIF4E2		N	4	No treatment	ribo1	1201016	53837	21	44966	273057	2436	227111	1802444
HP5	786O	VHL	HIF1B	EIF4E2		N	4	No treatment	ribo2	843904	30828	7	15273	99907	1691	117492	1109102
HP5	786O	VHL	HIF1B	EIF4E2		N	4	No treatment	ribo3	864265	23107	8	5916	67393	2123	92846	1055658
HP5	786O	VHL	HIF1B	EIF4E2		N	4	No treatment	ribo4	935617	18579	14	4681	69632	2041	89435	1119999
HP5	786O	VHL	HIF1B	EIF4E2		N	4	No treatment	ribo5	1220609	18258	6	3369	91066	2892	104728	1440928
HP5	786O	VHL	HIF1B	EIF4E2		N	4	No treatment	ribo6	978778	12398	14	2167	74510	3077	94807	1165751
HP5	786O	VHL	HIF1B	EIF4E2		N	4	No treatment	ribo7	998324	11010	5	1865	82369	3495	96404	1193472
HP5	786O	VHL	HIF1B	EIF4E2		N	4	No treatment	ribo8	645649	7237	2	2090	71711	1418	56590	784697
HP5	786O	noVHL	HIF1B	EIF4E2		N	1	No treatment	ribo1	2191283	96092	36	57884	292839	3556	384734	3026424
HP5	786O	noVHL	HIF1B	EIF4E2		N	1	No treatment	ribo2	2258325	74955	30	24556	173061	3493	252940	2787360
HP5	786O	noVHL	HIF1B	EIF4E2		N	1	No treatment	ribo3	2761846	66200	23	11546	175665	3308	260379	3278967
HP5	786O	noVHL	HIF1B	EIF4E2		N	1	No treatment	ribo4	2877562	50492	23	8038	220543	3519	263644	3423821
HP5	786O	noVHL	HIF1B	EIF4E2		N	1	No treatment	ribo5	3288954	44800	34	6195	217809	5199	282375	3845366
HP5	786O	noVHL	HIF1B	EIF4E2		N	1	No treatment	ribo6	2536377	30318	15	4158	196142	5094	223170	2995274
HP5	786O	noVHL	HIF1B	EIF4E2		N	1	No treatment	ribo7	2273565	24363	12	3226	189835	5348	204788	2701137
HP5	786O	noVHL	HIF1B	EIF4E2		N	1	No treatment	ribo8	2495151	28874	22	5141	276685	3165	219577	3028615
HP5	786O	noVHL	HIF1B	EIF4E2		N	2	No treatment	ribo1	673071	35065	11	15065	49011	1260	76943	850426
HP5	786O	noVHL	HIF1B	EIF4E2		N	2	No treatment	ribo2	922974	30993	11	11581	68792	1959	110840	1147150
HP5	786O	noVHL	HIF1B	EIF4E2		N	2	No treatment	ribo3	1310928	30284	10	4594	57579	2541	112140	1518076
HP5	786O	noVHL	HIF1B	EIF4E2		N	2	No treatment	ribo4	1512007	25861	13	3346	67044	2551	125145	1735967
HP5	786O	noVHL	HIF1B	EIF4E2		N	2	No treatment	ribo5	1139099	15486	10	1956	53722	2715	90488	1303476
HP5	786O	noVHL	HIF1B	EIF4E2		N	2	No treatment	ribo6	689352	8256	0	1239	37615	2177	54323	792962
HP5	786O	noVHL	HIF1B	EIF4E2		N	2	No treatment	ribo7	605205	6703	5	905	41790	2216	47618	704442
HP5	786O	noVHL	HIF1B	EIF4E2		N	2	No treatment	ribo8	715862	8515	1	1744	48405	1870	54246	830643
HP5	786O	noVHL	HIF1B	EIF4E2		N	4	No treatment	ribo1	626176	25769	19	20820	90836	1136	122749	887505
HP5	786O	noVHL	HIF1B	EIF4E2		N	4	No treatment	ribo2	502834	15286	5	6645	49155	781	58629	633335
HP5	786O	noVHL	HIF1B	EIF4E2		N	4	No treatment	ribo3	840571	17835	6	4106	60812	1366	80112	1004808
HP5	786O	noVHL	HIF1B	EIF4E2		N	4	No treatment	ribo4	846676	13312	7	2582	64287	1319	77801	1005984
HP5	786O	noVHL	HIF1B	EIF4E2		N	4	No treatment	ribo5	1233324	15580	5	2531	97291	2033	113209	1463973
HP5	786O	noVHL	HIF1B	EIF4E2		N	4	No treatment	ribo6	808756	8977	3	1288	72771	1616	72747	966158
HP5	786O	noVHL	HIF1B	EIF4E2		N	4	No treatment	ribo7	774988	7848	6	1320	80777	1817	75206	941962
HP5	786O	noVHL	HIF1B	EIF4E2		N	4	No treatment	ribo8	672907	7096	5	1536	97023	1001	72448	852016
HP5	786O	VHL	HIF1B	noEIF4E2	g1	N	1	No treatment	ribo1	1615749	68201	32	53457	281084	3328	281032	2302883
HP5	786O	VHL	HIF1B	noEIF4E2	g1	N	1	No treatment	ribo2	1637650	55935	14	24339	141427	2983	197800	2060148
HP5	786O	VHL	HIF1B	noEIF4E2	g1	N	1	No treatment	ribo3	1976581	48836	32	11184	133317	3386	196766	2370102
HP5	786O	VHL	HIF1B	noEIF4E2	g1	N	1	No treatment	ribo4	2526316	45551	19	7324	170484	4011	207874	2961579
HP5	786O	VHL	HIF1B	noEIF4E2	g1	N	1	No treatment	ribo5	2322100	31898	27	5171	163216	4617	189542	2716571
HP5	786O	VHL	HIF1B	noEIF4E2	g1	N	1	No treatment	ribo6	1495452	17822	13	2649	128633	3391	121103	1769063
HP5	786O	VHL	HIF1B	noEIF4E2	g1	N	1	No treatment	ribo7	1326381	13862	7	2585	126126	4549	112877	1586387
HP5	786O	VHL	HIF1B	noEIF4E2	g1	N	1	No treatment	ribo8	1421829	15785	11	4046	160388	2658	121857	1726574
HP5	786O	VHL	HIF1B	noEIF4E2	g2	N	1	No treatment	ribo1	2716742	113972	56	105311	682992	3603	534541	4157217
HP5	786O	VHL	HIF1B	noEIF4E2	g2	N	1	No treatment	ribo2	2657000	85797	36	49268	338092	3939	337658	3471790
HP5	786O	VHL	HIF1B	noEIF4E2	g2	N	1	No treatment	ribo3	2357536	55825	17	16394	214016	2985	227548	2874321
HP5	786O	VHL	HIF1B	noEIF4E2	g2	N	1	No treatment	ribo4	2884032	48544	23	10343	265141	4633	255423	3468139
HP5	786O	VHL	HIF1B	noEIF4E2	g2	N	1	No treatment	ribo5	3203326	43244	17	9359	319945	4849	254430	3835170
HP5	786O	VHL	HIF1B	noEIF4E2	g2	N	1	No treatment	ribo6	2634022	31198	14	6106	286904	5727	229986	3193957
HP5	786O	VHL	HIF1B	noEIF4E2	g2	N	1	No treatment	ribo7	2594172	26292	15	5101	292730	6504	210208	3135022
HP5	786O	VHL	HIF1B	noEIF4E2	g2	N	1	No treatment	ribo8	1716402	18322	10	6210	271654	2932	139252	2154782
HP5	786O	noVHL	HIF1B	noEIF4E2	g1	N	1	No treatment	ribo1	1932448	82149	24	54450	295646	3267	330698	2698682
HP5	786O	noVHL	HIF1B	noEIF4E2	g1	N	1	No treatment	ribo2	1950342	61120	16	22869	153704	3250	224270	2415571
HP5	786O	noVHL	HIF1B	noEIF4E2	g1	N	1	No treatment	ribo3	2112713	47209	17	7558	128195	2837	186267	2484796
HP5	786O	noVHL	HIF1B	noEIF4E2	g1	N	1	No treatment	ribo4	2336549	38279	15	5528	150533	3584	197561	2732049
HP5	786O	noVHL	HIF1B	noEIF4E2	g1	N	1	No treatment	ribo5	2108012	26844	15	3552	155492	3539	166070	2463524
HP5	786O	noVHL	HIF1B	noEIF4E2	g1	N	1	No treatment	ribo6	1318186	15113	11	2000	104531	3254	110650	1553745
HP5	786O	noVHL	HIF1B	noEIF4E2	g1	N	1	No treatment	ribo7	1348063	13649	6	1718	116530	3761	113709	1597436
HP5	786O	noVHL	HIF1B	noEIF4E2	g1	N	1	No treatment	ribo8	1301528	13875	10	2545	141105	2494	101542	1563099
HP5	786O	noVHL	HIF1B	noEIF4E2	g2	N	1	No treatment	ribo1	2610561	117063	49	74351	386005	3127	426424	3617580
HP5	786O	noVHL	HIF1B	noEIF4E2	g2	N	1	No treatment	ribo2	2412814	80107	26	30124	211324	3148	249204	2986747
HP5	786O	noVHL	HIF1B	noEIF4E2	g2	N	1	No treatment	ribo3	3573998	84190	35	18210	249996	3579	320480	4250488
HP5	786O	noVHL	HIF1B	noEIF4E2	g2	N	1	No treatment	ribo4	4144340	71364	30	12009	304853	4605	336025	4873226
HP5	786O	noVHL	HIF1B	noEIF4E2	g2	N	1	No treatment	ribo5	4991704	68566	47	11533	404111	6268	406501	5888730
HP5	786O	noVHL	HIF1B	noEIF4E2	g2	N	1	No treatment	ribo6	3372007	41039	29	6472	323439	4908	270457	4018351
HP5	786O	noVHL	HIF1B	noEIF4E2	g2	N	1	No treatment	ribo7	2548624	27555	19	4872	269750	5404	212448	3068672
HP5	786O	noVHL	HIF1B	noEIF4E2	g2	N	1	No treatment	ribo8	2377121	27535	13	6652	287538	3245	204979	2907083
5' end-Seq of total mRNA	RCC4	VHL	HIF1B	EIF4E2		N	1	No treatment		12789148	266417	455	75248	1317755	0	1518132	15967155
5' end-Seq of total mRNA	RCC4	VHL	HIF1B	EIF4E2		N	3	No treatment		12760099	270681	491	83051	1294260	0	1572128	15980710
5' end-Seq of total mRNA	RCC4	VHL	HIF1B	EIF4E2		N	4	No treatment		12577923	272867	420	75101	1324602	0	1488537	15739450
5' end-Seq of total mRNA	RCC4	noVHL	HIF1B	EIF4E2		N	1	No treatment		14942365	309639	607	86114	1543982	0	1765612	18648319
5' end-Seq of total mRNA	RCC4	noVHL	HIF1B	EIF4E2		N	3	No treatment		11635701	241935	409	71188	1341123	0	1516966	14807322
5' end-Seq of total mRNA	RCC4	noVHL	HIF1B	EIF4E2		N	4	No treatment		9722402	194694	391	61724	950438	0	1154632	12084281
5' end-Seq of total mRNA	RCC4	VHL	HIF1B	EIF4E2		H	1	No treatment		16871979	329313	547	102370	1649393	0	1823258	20776860
5' end-Seq of total mRNA	RCC4	VHL	HIF1B	EIF4E2		H	3	No treatment		16383521	337104	536	107490	1583002	0	1941756	20353409
5' end-Seq of total mRNA	RCC4	VHL	HIF1B	EIF4E2		H	4	No treatment		12060821	244193	370	68446	1099290	0	1274254	14747374
5' end-Seq of total mRNA	RCC4	noVHL	HIF1B	EIF4E2		H	1	No treatment		17123672	323456	487	91851	1465375	0	1691988	20696829
5' end-Seq of total mRNA	RCC4	noVHL	HIF1B	EIF4E2		H	3	No treatment		11649975	224031	313	62574	1050845	0	1193025	14180763
5' end-Seq of total mRNA	RCC4	noVHL	HIF1B	EIF4E2		H	4	No treatment		12644254	236978	303	79726	1171877	0	1344309	15477447
5' end-Seq of total mRNA	786O	VHL	HIF1B	EIF4E2		N	1	No treatment		6521700	133686	261	28606	942782	0	700294	8327329
5' end-Seq of total mRNA	786O	VHL	HIF1B	EIF4E2		N	2	No treatment		6748437	142097	269	27046	901817	0	875970	8695636
5' end-Seq of total mRNA	786O	VHL	HIF1B	EIF4E2		N	3	No treatment		6159525	130540	253	26464	1025021	0	802290	8144093
5' end-Seq of total mRNA	786O	VHL	HIF1B	EIF4E2		N	4	No treatment		7670024	166995	293	31183	1051928	0	918713	9839136
5' end-Seq of total mRNA	786O	noVHL	HIF1B	EIF4E2		N	1	No treatment		6612060	143839	213	26536	1061550	0	776444	8620642
5' end-Seq of total mRNA	786O	noVHL	HIF1B	EIF4E2		N	2	No treatment		5979813	134502	222	24696	818841	0	716473	7674547
5' end-Seq of total mRNA	786O	noVHL	HIF1B	EIF4E2		N	3	No treatment		5310042	114411	180	28159	753813	0	616508	6823113
5' end-Seq of total mRNA	786O	noVHL	HIF1B	EIF4E2		N	4	No treatment		5396175	109759	209	25675	726677	0	619083	6877578
5' end-Seq of total mRNA	786O	VHL	noHIF1B	EIF4E2		N	1	No treatment		6262089	153939	271	31516	1158956	0	707444	8314215
5' end-Seq of total mRNA	786O	VHL	noHIF1B	EIF4E2		N	2	No treatment		5782020	139342	223	21859	757813	0	638463	7339720
5' end-Seq of total mRNA	786O	VHL	noHIF1B	EIF4E2		N	3	No treatment		4966235	109226	234	18390	1026448	0	619531	6740064
5' end-Seq of total mRNA	786O	noVHL	noHIF1B	EIF4E2		N	1	No treatment		9449089	219167	361	46334	1718211	0	1139727	12572889
5' end-Seq of total mRNA	786O	noVHL	noHIF1B	EIF4E2		N	2	No treatment		7630295	177704	331	37628	1231971	0	999901	10077830
5' end-Seq of total mRNA	786O	noVHL	noHIF1B	EIF4E2		N	3	No treatment		8779285	180624	347	37222	1410827	0	1035127	11443432
