## Supplementary Table 3 for "Isoform resolved measurements of absolute translational efficiency define interplay of HIF and mTOR dysregulation in kidney cancer"

### Sheet: mTOR_sensitivity_of_HIF_targets
	Supplementary Table 3 | mTOR sensitivity of HIF target genes regulating glycolysis, angiogenesis, or vascular process
		gene_id	gene_name	Functional_classes	mRNA_log2FC_upon_VHL_loss	MRL_log2FC_with_Torin_1
		ENSG00000109107	ALDOC	Glycolysis	1.89634	-1.00695
		ENSG00000134333	LDHA	Glycolysis	1.7982	-0.961712
		ENSG00000102144	PGK1	Glycolysis	1.75819	-0.653701
		ENSG00000111674	ENO2	Glycolysis	1.6308	-0.783387
		ENSG00000111669	TPI1	Glycolysis	1.20905	-1.12826
		ENSG00000171314	PGAM1	Glycolysis	0.926749	-0.928933
		ENSG00000105220	GPI	Glycolysis	0.875642	-0.895187
		ENSG00000111640	GAPDH	Glycolysis	0.86045	-1.07631
		ENSG00000149925	ALDOA	Glycolysis	0.847983	-1.05554
		ENSG00000074800	ENO1	Glycolysis	0.830241	-0.759201
		ENSG00000156515	HK1	Glycolysis	0.750566	-0.494542
		ENSG00000079739	PGM1	Glycolysis	0.688046	-0.809078
		ENSG00000078401	EDN1	Angiogenesis or vascular process	4.1588	-0.16201
		ENSG00000069667	RORA	Angiogenesis or vascular process	3.692	-0.277422
		ENSG00000171388	APLN	Angiogenesis or vascular process	3.67564	-0.0989667
		ENSG00000148926	ADM	Angiogenesis or vascular process	3.41474	-0.312483
		ENSG00000117525	F3	Angiogenesis or vascular process	3.06098	-0.399123
		ENSG00000143590	EFNA3	Angiogenesis or vascular process	2.64146	-0.282654
		ENSG00000112715	VEGFA	Angiogenesis or vascular process	1.93696	-0.219439
		ENSG00000131016	AKAP12	Angiogenesis or vascular process	1.69244	0.142045
		ENSG00000164342	TLR3	Angiogenesis or vascular process	1.6845	-0.467662
		ENSG00000169429	CXCL8	Angiogenesis or vascular process	1.39077	-0.155514
		ENSG00000120708	TGFBI	Angiogenesis or vascular process	1.1443	-0.700265
		ENSG00000100292	HMOX1	Angiogenesis or vascular process	1.12764	-0.984473
		ENSG00000138792	ENPEP	Angiogenesis or vascular process	1.09484	-0.141612
		ENSG00000134013	LOXL2	Angiogenesis or vascular process	1.03882	-0.598982
		ENSG00000156113	KCNMA1	Angiogenesis or vascular process	1.00691	-0.027997
		ENSG00000183023	SLC8A1	Angiogenesis or vascular process	0.968473	-0.134022
		ENSG00000135766	EGLN1	Angiogenesis or vascular process	0.952454	-0.451391
		ENSG00000165891	E2F7	Angiogenesis or vascular process	0.927327	-0.249899
		ENSG00000128805	ARHGAP22	Angiogenesis or vascular process	0.897993	-0.217355
		ENSG00000133639	BTG1	Angiogenesis or vascular process	0.891457	-0.435807
		ENSG00000105329	TGFB1	Angiogenesis or vascular process	0.84939	-0.642785
		ENSG00000134954	ETS1	Angiogenesis or vascular process	0.787685	-0.432704
		ENSG00000113161	HMGCR	Angiogenesis or vascular process	0.711869	-0.111403
		ENSG00000196712	NF1	Angiogenesis or vascular process	0.670411	-0.772987
		ENSG00000113578	FGF1	Angiogenesis or vascular process	0.653827	-0.0388
		ENSG00000100345	MYH9	Angiogenesis or vascular process	0.649601	-0.138535
		ENSG00000092421	SEMA6A	Angiogenesis or vascular process	0.6294	-0.459757
		ENSG00000106366	SERPINE1	Angiogenesis or vascular process	0.616408	-0.462743
		ENSG00000100065	CARD10	Angiogenesis or vascular process	0.61154	-0.528698
