## Supplementary Table 4 for "Isoform resolved measurements of absolute translational efficiency define interplay of HIF and mTOR dysregulation in kidney cancer"

### Sheet: List of primers
	Supplementary Table 4 | Primer sequences
		Type	Name	Sequence
		RT primer	RT primer	/5BiotinTEG/GCTGAACCGCTCTTCCGATCTTTTTTTTTTTTTTTTTTTTTTTTTTTTTTTVN
		TSO	TSO-1	/5SpC3/CTACACGACGCTCTTCCGATC/ideoxyU/GTCGGTAA/ideoxyU/NNNNNNN/ideoxyU/ATArGrGrG
		TSO	TSO-2	/5SpC3/CTACACGACGCTCTTCCGATC/ideoxyU/AGGTCACT/ideoxyU/NNNNNNN/ideoxyU/ATArGrGrG
		TSO	TSO-3	/5SpC3/CTACACGACGCTCTTCCGATC/ideoxyU/GAATCCGA/ideoxyU/NNNNNNN/ideoxyU/ATArGrGrG
		TSO	TSO-4	/5SpC3/CTACACGACGCTCTTCCGATC/ideoxyU/GTACCTTG/ideoxyU/NNNNNNN/ideoxyU/ATArGrGrG
		TSO	TSO-5	/5SpC3/CTACACGACGCTCTTCCGATC/ideoxyU/CATGAGGA/ideoxyU/NNNNNNN/ideoxyU/ATArGrGrG
		TSO	TSO-6	/5SpC3/CTACACGACGCTCTTCCGATC/ideoxyU/TGACTGAC/ideoxyU/NNNNNNN/ideoxyU/ATArGrGrG
		TSO	TSO-7	/5SpC3/CTACACGACGCTCTTCCGATC/ideoxyU/CGTATTCG/ideoxyU/NNNNNNN/ideoxyU/ATArGrGrG
		TSO	TSO-8	/5SpC3/CTACACGACGCTCTTCCGATC/ideoxyU/CTCCTAGA/ideoxyU/NNNNNNN/ideoxyU/ATArGrGrG
		TSO	TSO-9	/5SpC3/CTACACGACGCTCTTCCGATC/ideoxyU/TAGTTGCG/ideoxyU/NNNNNNN/ideoxyU/ATArGrGrG
		TSO	TSO-10	/5SpC3/CTACACGACGCTCTTCCGATC/ideoxyU/GAGATACG/ideoxyU/NNNNNNN/ideoxyU/ATArGrGrG
		TSO	TSO-11	/5SpC3/CTACACGACGCTCTTCCGATC/ideoxyU/AGGTGTAC/ideoxyU/NNNNNNN/ideoxyU/ATArGrGrG
		TSO	TSO-12	/5SpC3/CTACACGACGCTCTTCCGATC/ideoxyU/TAATGCCG/ideoxyU/NNNNNNN/ideoxyU/ATArGrGrG
		TSO	TSO-13	/5SpC3/CTACACGACGCTCTTCCGATC/ideoxyU/TCAGACGA/ideoxyU/NNNNNNN/ideoxyU/ATArGrGrG
		TSO	TSO-14	/5SpC3/CTACACGACGCTCTTCCGATC/ideoxyU/GATAGGCT/ideoxyU/NNNNNNN/ideoxyU/ATArGrGrG
		TSO	TSO-15	/5SpC3/CTACACGACGCTCTTCCGATC/ideoxyU/TGGTACAG/ideoxyU/NNNNNNN/ideoxyU/ATArGrGrG
		TSO	TSO-16	/5SpC3/CTACACGACGCTCTTCCGATC/ideoxyU/CAAGGTCT/ideoxyU/NNNNNNN/ideoxyU/ATArGrGrG
		PCR primer for cDNA library amplification	PCR primer 1 Fw	ACACTCTTTCCCTACACGACGCTCTTCCGA*T*C*T
		PCR primer for cDNA library amplification	PCR primer 1 Rev	GCATTCCTGCTGAACCGCTCTTCCGA*T*C*T
		PCR primer for mRNA 5' end library limited-cycle amplification	PCR primer 2 Fw	ACACTCTTTCCCTACACGACGCTCTTCCGA*T*C*T
		PCR primer for mRNA 5' end library limited-cycle amplification	PCR primer 2 Rev	GTCTCGTGGGCTCGGAGATGTGTAT*A*A*G
		PCR primer for mRNA 5' end library reamplification	PCR primer 3 Fw-1	AATGATACGGCGACCACCGAGATCTACACTATAGCCTACACTCTTTCCCTACACGACGCTCTTCCGA*T*C*T
		PCR primer for mRNA 5' end library reamplification	PCR primer 3 Fw-2	AATGATACGGCGACCACCGAGATCTACACATAGAGGCACACTCTTTCCCTACACGACGCTCTTCCGA*T*C*T
		PCR primer for mRNA 5' end library reamplification	PCR primer 3 Fw-3	AATGATACGGCGACCACCGAGATCTACACCCTATCCTACACTCTTTCCCTACACGACGCTCTTCCGA*T*C*T
		PCR primer for mRNA 5' end library reamplification	PCR primer 3 Fw-4	AATGATACGGCGACCACCGAGATCTACACGGCTCTGAACACTCTTTCCCTACACGACGCTCTTCCGA*T*C*T
		PCR primer for mRNA 5' end library reamplification	PCR primer 3 Fw-5	AATGATACGGCGACCACCGAGATCTACACAGGCGAAGACACTCTTTCCCTACACGACGCTCTTCCGA*T*C*T
		PCR primer for mRNA 5' end library reamplification	PCR primer 3 Fw-6	AATGATACGGCGACCACCGAGATCTACACTAATCTTAACACTCTTTCCCTACACGACGCTCTTCCGA*T*C*T
		PCR primer for mRNA 5' end library reamplification	PCR primer 3 Fw-7	AATGATACGGCGACCACCGAGATCTACACCAGGACGTACACTCTTTCCCTACACGACGCTCTTCCGA*T*C*T
		PCR primer for mRNA 5' end library reamplification	PCR primer 3 Fw-8	AATGATACGGCGACCACCGAGATCTACACGTACTGACACACTCTTTCCCTACACGACGCTCTTCCGA*T*C*T
		PCR primer for mRNA 5' end library reamplification	PCR primer 3 Fw-9	AATGATACGGCGACCACCGAGATCTACACTTGCTTGCACACTCTTTCCCTACACGACGCTCTTCCGA*T*C*T
		PCR primer for mRNA 5' end library reamplification	PCR primer 3 Fw-10	AATGATACGGCGACCACCGAGATCTACACGAGAGGTTACACTCTTTCCCTACACGACGCTCTTCCGA*T*C*T
		PCR primer for mRNA 5' end library reamplification	PCR primer 3 Fw-11	AATGATACGGCGACCACCGAGATCTACACACCTGGTTACACTCTTTCCCTACACGACGCTCTTCCGA*T*C*T
		PCR primer for mRNA 5' end library reamplification	PCR primer 3 Fw-12	AATGATACGGCGACCACCGAGATCTACACAAGCGGAAACACTCTTTCCCTACACGACGCTCTTCCGA*T*C*T
		PCR primer for mRNA 5' end library reamplification	PCR primer 3 Fw-13	AATGATACGGCGACCACCGAGATCTACACCGGAACAAACACTCTTTCCCTACACGACGCTCTTCCGA*T*C*T
		PCR primer for mRNA 5' end library reamplification	PCR primer 3 Fw-14	AATGATACGGCGACCACCGAGATCTACACGGTAAGCTACACTCTTTCCCTACACGACGCTCTTCCGA*T*C*T
		PCR primer for mRNA 5' end library reamplification	PCR primer 3 Fw-15	AATGATACGGCGACCACCGAGATCTACACTGTGGCATACACTCTTTCCCTACACGACGCTCTTCCGA*T*C*T
		PCR primer for mRNA 5' end library reamplification	PCR primer 3 Fw-16	AATGATACGGCGACCACCGAGATCTACACACTACGGAACACTCTTTCCCTACACGACGCTCTTCCGA*T*C*T
		PCR primer for mRNA 5' end library reamplification	PCR primer 3 Rev-1	CAAGCAGAAGACGGCATACGAGATCGAGTAATGTCTCGTGGGCT*C*G*G
		PCR primer for mRNA 5' end library reamplification	PCR primer 3 Rev-2	CAAGCAGAAGACGGCATACGAGATTCTCCGGAGTCTCGTGGGCT*C*G*G
		PCR primer for mRNA 5' end library reamplification	PCR primer 3 Rev-3	CAAGCAGAAGACGGCATACGAGATAATGAGCGGTCTCGTGGGCT*C*G*G
		PCR primer for mRNA 5' end library reamplification	PCR primer 3 Rev-4	CAAGCAGAAGACGGCATACGAGATGGAATCTCGTCTCGTGGGCT*C*G*G
		PCR primer for mRNA 5' end library reamplification	PCR primer 3 Rev-5	CAAGCAGAAGACGGCATACGAGATTTCTGAATGTCTCGTGGGCT*C*G*G
		PCR primer for mRNA 5' end library reamplification	PCR primer 3 Rev-6	CAAGCAGAAGACGGCATACGAGATACGAATTCGTCTCGTGGGCT*C*G*G
		PCR primer for mRNA 5' end library reamplification	PCR primer 3 Rev-7	CAAGCAGAAGACGGCATACGAGATAGCTTCAGGTCTCGTGGGCT*C*G*G
		PCR primer for mRNA 5' end library reamplification	PCR primer 3 Rev-8	CAAGCAGAAGACGGCATACGAGATGCGCATTAGTCTCGTGGGCT*C*G*G
		PCR primer for mRNA 5' end library reamplification	PCR primer 3 Rev-9	CAAGCAGAAGACGGCATACGAGATCATAGCCGGTCTCGTGGGCT*C*G*G
		PCR primer for mRNA 5' end library reamplification	PCR primer 3 Rev-10	CAAGCAGAAGACGGCATACGAGATTTCGCGGAGTCTCGTGGGCT*C*G*G
		PCR primer for mRNA 5' end library reamplification	PCR primer 3 Rev-11	CAAGCAGAAGACGGCATACGAGATGCGCGAGAGTCTCGTGGGCT*C*G*G
		PCR primer for mRNA 5' end library reamplification	PCR primer 3 Rev-12	CAAGCAGAAGACGGCATACGAGATCTATCGCTGTCTCGTGGGCT*C*G*G
		PCR primer for mRNA 5' end library reamplification	PCR primer 3 Rev-13	CAAGCAGAAGACGGCATACGAGATAGGAGGAAGTCTCGTGGGCT*C*G*G
		PCR primer for mRNA 5' end library reamplification	PCR primer 3 Rev-14	CAAGCAGAAGACGGCATACGAGATAGCAAGCAGTCTCGTGGGCT*C*G*G
		PCR primer for mRNA 5' end library reamplification	PCR primer 3 Rev-15	CAAGCAGAAGACGGCATACGAGATTCATCACCGTCTCGTGGGCT*C*G*G
		PCR primer for mRNA 5' end library reamplification	PCR primer 3 Rev-16	CAAGCAGAAGACGGCATACGAGATCGTAGGTTGTCTCGTGGGCT*C*G*G
		PCR primer for mRNA 5' end library reamplification	PCR primer 3 Rev-17	CAAGCAGAAGACGGCATACGAGATTCAGATCCGTCTCGTGGGCT*C*G*G
		PCR primer for mRNA 5' end library reamplification	PCR primer 3 Rev-18	CAAGCAGAAGACGGCATACGAGATCGTGATCAGTCTCGTGGGCT*C*G*G
		PCR primer for mRNA 5' end library reamplification	PCR primer 3 Rev-19	CAAGCAGAAGACGGCATACGAGATAGTCGCTTGTCTCGTGGGCT*C*G*G
		PCR primer for mRNA 5' end library reamplification	PCR primer 3 Rev-20	CAAGCAGAAGACGGCATACGAGATGAACGCTTGTCTCGTGGGCT*C*G*G
		PCR primer for mRNA 5' end library reamplification	PCR primer 3 Rev-21	CAAGCAGAAGACGGCATACGAGATTACGCCTTGTCTCGTGGGCT*C*G*G
		PCR primer for mRNA 5' end library reamplification	PCR primer 3 Rev-22	CAAGCAGAAGACGGCATACGAGATCTCATCAGGTCTCGTGGGCT*C*G*G
		PCR primer for mRNA 5' end library reamplification	PCR primer 3 Rev-23	CAAGCAGAAGACGGCATACGAGATTCTTCTGCGTCTCGTGGGCT*C*G*G
		PCR primer for mRNA 5' end library reamplification	PCR primer 3 Rev-24	CAAGCAGAAGACGGCATACGAGATGCTGGATTGTCTCGTGGGCT*C*G*G

### Sheet: Abbreviation
Abbreviation	Description
5BiotinTEG	5′ biotin modification with a spacer
5SpC3	5' C3 spacer modification
ideoxyU	internal deoxy uridine
*	phosphorothioate bond
N	A, T, C or G
V	A, C or G
r	ribonucleotide
